# Comparative transcriptomic analysis reveals signatures of selection for orb-weaving behavior in spiders

**DOI:** 10.64898/2026.03.30.715290

**Authors:** Calvin Runnels, Jeremiah Miller, Andrew Gordus

## Abstract

Spiders (Araneae) are responsible for one of the most captivating and intricate examples of animal architecture in the natural world: the web. But only certain groups of spiders weave the familiar spiral-shaped orb web, and the evolutionary origin of orb-weaving has left arachnologists tangled in a debate for the past decade. Since phylogenetic studies rejected the long-held belief that orb-weavers were monophyletic, two competing hypotheses have emerged: that the cribellate (dry) and ecribellate (sticky) orb webs arose independently and convergently, or that the ability to weave the orb originated with web-spinning common ancestors of all extant orb-weavers and was subsequently lost in many non-orb-weaving descendants. Attempts to reconstruct the ancestral state of the orb web have reached conflicting conclusions as a result of disagreements about the species phylogeny and the definition of orb-weaving. As a potential solution to this phylogenetic impasse, we tested orthologous genes from across the genomes of 98 species of spiders for evidence of both convergent positive selection and relaxed selection corresponding to the orb-weaving phenotype, the patterns that we would expect to be caused by each of the competing hypotheses on the origins of the orb. Using a permutation-based approach, we also compared the odds of gene loss and duplication between orb-weavers and non-orb-weaving spiders and identified genes whose copy number differ significantly between the two phenotypic groups. Through these analyses, we integrate the evolutionary history and genetic basis of orb web-associated traits, providing unique insights into the emergence of complex behavior.
