## Supplementary Table S1 for "Comparative transcriptomic analysis reveals signatures of selection for orb-weaving behavior in spiders"

### Sheet: Sheet1
Species	Infraorder	Family	Single_copy_BUSCOs	Duplicated_BUSCOs	Total_BUSCOs	Accession
Argiope_bruennichi	Araneomorphae	Araneidae	2354	374	2728	IBFJ01
Argiope_aetheroides	Araneomorphae	Araneidae	2344	375	2719	IASB01
Caerostris_darwini	Araneomorphae	Araneidae	2337	358	2695	ICOF01
Argiope_keyserlingi	Araneomorphae	Araneidae	2324	394	2718	IAET01
Eriophora_pustulosa	Araneomorphae	Araneidae	2321	421	2742	IBIK01
Caerostris_extrusa	Araneomorphae	Araneidae	2319	336	2655	ICOE01
Backobourkia_brouni	Araneomorphae	Araneidae	2313	342	2655	ICCG01
Acrosomoides_sp_IDV7426	Araneomorphae	Araneidae	2306	338	2644	ICOJ01
Poecilopachys_australasia	Araneomorphae	Araneidae	2306	388	2694	ICKB01
Dolophones_sp_IDV6683	Araneomorphae	Araneidae	2304	440	2744	IBZG01
Phonognatha_graeffei	Araneomorphae	Araneidae	2301	359	2660	IATW01
Lariniaria_argiopiformis	Araneomorphae	Araneidae	2296	372	2668	IAFI01
Hypsosinga_pygmaea	Araneomorphae	Araneidae	2283	443	2726	ICEG01
Acroaspis_sp_IDV6688	Araneomorphae	Araneidae	2280	429	2709	IANO01
Neoscona_subpullata	Araneomorphae	Araneidae	2280	472	2752	IBPZ01
Plebs_sachalinensis	Araneomorphae	Araneidae	2273	403	2676	ICHT01
Larinioides_cornutus	Araneomorphae	Araneidae	2271	393	2664	IAHZ01
Metazygia_zilloides	Araneomorphae	Araneidae	2270	414	2684	IBDY01
Neoscona_theisi	Araneomorphae	Araneidae	2268	398	2666	IAXT01
Cyclosa_octotuberculata	Araneomorphae	Araneidae	2267	381	2648	IAQZ01
Larinia_phthisica	Araneomorphae	Araneidae	2265	432	2697	IAJV01
Cyrtophora_cicatrosa	Araneomorphae	Araneidae	2262	402	2664	IBHY01
Araneus_inustus	Araneomorphae	Araneidae	2261	385	2646	IAHS01
Neoscona_scylla	Araneomorphae	Araneidae	2257	413	2670	IAEU01
Neoscona_adianta	Araneomorphae	Araneidae	2256	407	2663	IBRX01
Cyrtarachne_bufo	Araneomorphae	Araneidae	2254	440	2694	ICFD01
Neoscona_nautica	Araneomorphae	Araneidae	2254	520	2774	ICBF01
Nuctenea_umbratica	Araneomorphae	Araneidae	2248	442	2690	IAPM01
Ordgarius_hobsoni	Araneomorphae	Araneidae	2219	438	2657	IAGL01
Ordgarius_sexspinosus	Araneomorphae	Araneidae	2188	455	2643	ICMU01
Clubiona_robusta	Araneomorphae	Clubionidae	2248	417	2665	ICJS01
Phrurolithus_coreanus	Araneomorphae	Corinnidae	2116	683	2799	IBPN01
Deinopis_sp_IDV7365	Araneomorphae	Deinopidae	2209	395	2604	ICOI01
Deinopis_sp_IDV6783	Araneomorphae	Deinopidae	2203	433	2636	IBBP01
Desis_marina	Araneomorphae	Desidae	2063	624	2687	GIWQ01
Paratheuma_awasensis	Araneomorphae	Dictynidae	2215	437	2652	IARK01
Zelotes_iriomotensis	Araneomorphae	Gnaphosidae	2214	514	2728	IAHP01
Neoantistea_quelpartensis	Araneomorphae	Hahniidae	2299	393	2692	IBHE01
Masirana_silvicola	Araneomorphae	Leptonetidae	2371	399	2770	ICEN01
Falcileptoneta_japonica	Araneomorphae	Leptonetidae	2339	431	2770	ICFE01
Ryojius_japonicus	Araneomorphae	Linyphiidae	2368	433	2801	IBWO01
Syedra_oii	Araneomorphae	Linyphiidae	2355	405	2760	IAXS01
Arcuphantes_uenoi	Araneomorphae	Linyphiidae	2330	488	2818	IBBK01
Doenitzius_peniculus	Araneomorphae	Linyphiidae	2330	467	2797	IBJ01
Arcuphantes_tamaensis	Araneomorphae	Linyphiidae	2326	433	2759	IAKU01
Saaristoa_nipponica	Araneomorphae	Linyphiidae	2304	451	2755	IBAR01
Saitonia_ojiroensis	Araneomorphae	Linyphiidae	2289	466	2755	IAHB01
Doenitzius_pruvus	Araneomorphae	Linyphiidae	2285	551	2836	IBVW01
Neriene_oidedicata	Araneomorphae	Linyphiidae	2271	394	2665	IAQC01
Microbathyphantes_tateyamaensis	Araneomorphae	Linyphiidae	2253	542	2795	ICFH01
Floronia_bucculenta	Araneomorphae	Linyphiidae	2250	464	2714	ICGA01
Ainerigone_saitoi	Araneomorphae	Linyphiidae	2238	550	2788	IBTE01
Baryphymula_kamakuraensis	Araneomorphae	Linyphiidae	2236	582	2818	IBGF01
Arcuphantes_paiki	Araneomorphae	Linyphiidae	2217	483	2700	IAWN01
Hypselistes_asiaticus	Araneomorphae	Linyphiidae	2217	546	2763	IAOT01
Ummeliata_osakaensis	Araneomorphae	Linyphiidae	2214	552	2766	IBXZ01
Drapetisca_socialis	Araneomorphae	Linyphiidae	2206	582	2788	ICKS01
Gnathonarium_exsiccatum	Araneomorphae	Linyphiidae	2185	580	2765	ICCR01
Neriene_clathrata	Araneomorphae	Linyphiidae	2142	525	2667	IAFP01
Pseudomicrargus_latitegulatus	Araneomorphae	Linyphiidae	2116	690	2806	IBJR01
Pardosa_graminea	Araneomorphae	Lycosidae	2277	425	2702	ICDS01
Piratula_tanakai	Araneomorphae	Lycosidae	2245	472	2717	IBYA01
Ambicodamus_IDV6680	Araneomorphae	Nicodamidae	2261	409	2670	ICBW01
Orchestina_okitsui	Araneomorphae	Oonopidae	2101	548	2649	IAOP01
Psechrus_IDV5238	Araneomorphae	Psechridae	2281	405	2686	IAQN01
Neon_minutus	Araneomorphae	Salticidae	2309	490	2799	IAIC01
Helpis_minitabunda	Araneomorphae	Salticidae	2238	405	2643	IAUM01
Stertinius_kumadai	Araneomorphae	Salticidae	2217	511	2728	IAUC01
Mesida_sp_IDV5268	Araneomorphae	Tetragnathidae	2310	421	2731	ICDG01
Leucauge_dromedari	Araneomorphae	Tetragnathidae	2284	456	2740	IBHV01
Tetragnatha_vermiformis	Araneomorphae	Tetragnathidae	2267	374	2641	IAJJ01
Tetragnatha_waikamoi	Araneomorphae	Tetragnathidae	2266	527	2793	GITR01
Tetragnatha_paludicola	Araneomorphae	Tetragnathidae	2260	544	2804	GITO01
Tetragnatha_quasimodo	Araneomorphae	Tetragnathidae	2258	534	2792	GITP01
Tetragnatha_filiciphilia	Araneomorphae	Tetragnathidae	2257	499	2756	GITN01
Tetragnatha_mandibulata	Araneomorphae	Tetragnathidae	2231	470	2701	ICFC01
Metleucauge_yunohamensis	Araneomorphae	Tetragnathidae	2229	441	2670	IBVS01
Tetragnatha_stelarobusta	Araneomorphae	Tetragnathidae	2226	565	2791	GITQ01
Tetragnatha_brevignatha	Araneomorphae	Tetragnathidae	2221	583	2804	GITM01
Tetragnatha_maxillosa	Araneomorphae	Tetragnathidae	2199	448	2647	ICMP01
Tetragnatha_yesoensis	Araneomorphae	Tetragnathidae	2184	508	2692	IBMZ01
Tetragnatha_extensa	Araneomorphae	Tetragnathidae	2164	484	2648	IAHF01
Robertus_nojimai	Araneomorphae	Theridiidae	2335	442	2777	ICAL01
Steatoda_grossa	Araneomorphae	Theridiidae	2304	441	2745	IAPP01
Argyrodes_flavescens	Araneomorphae	Theridiidae	2294	353	2647	IAFU01
Cryptachaea_gigantipes	Araneomorphae	Theridiidae	2266	396	2662	IBTR01
Tekellina_sadamotoi	Araneomorphae	Theridiidae	2251	445	2696	IALE01
Latrodectus_hasseltii	Araneomorphae	Theridiidae	2249	431	2680	IBKS01
Rhomphaea_labiata	Araneomorphae	Theridiidae	2249	427	2676	ICFA01
Theridion_varians	Araneomorphae	Theridiidae	2235	417	2652	ICEL01
Argyrodes_miniaceus	Araneomorphae	Theridiidae	2226	417	2643	IBQT01
Chrysso_octomaculata	Araneomorphae	Theridiidae	2212	537	2749	IBWR01
Parasteatoda_culicivora	Araneomorphae	Theridiidae	2204	439	2643	IBTW01
Lehtinelagia_evanida	Araneomorphae	Thomisidae	2319	324	2643	IBFM01
Diaea_subdola	Araneomorphae	Thomisidae	2281	416	2697	ICGF01
Pharta_brevipalpus	Araneomorphae	Thomisidae	2281	388	2669	IAWA01
Ebrechtella_tricuspidata	Araneomorphae	Thomisidae	2256	389	2645	ICBZ01
Oxytate_striatipes	Araneomorphae	Thomisidae	2242	483	2725	IALM01
Stephanopis_cambridgei	Araneomorphae	Thomisidae	2235	416	2651	ICHM01
Ozyptila_nongae	Araneomorphae	Thomisidae	2177	536	2713	ICBR01
Uloborus_diversus	Araneomorphae	Uloboridae	2137	743	2880	GJZJ01
Antrodiaetus_roretzi	Mygalomorphae	Antrodiaetidae	2190	349	2539	IBPI01
