## Supplementary Table S7 for "Comparative transcriptomic analysis reveals signatures of selection for orb-weaving behavior in spiders"

### Sheet: Sheet1
HOG	U_diversus_LOC	Test	Result	Occupancy	Odds, orb-weavers	Odds, non-orbweavers	Log odds ratio	GO_terms	Description
N5.HOG0007063	129226340	Duplication	More likely in orbweavers	52	0.348275	0.0492265	1.95656	GO:0005524 [Name: ATP binding]; GO:0035556 [Name: intracellular signal transduction]; GO:0004672 [Name: protein kinase activity]; GO:0007168 [Name: receptor guanylyl cyclase signaling pathway]; GO:0004383 [Name: guanylate cyclase activity]; GO:0001653 [Name: peptide receptor activity]; GO:0006182 [Name: cGMP biosynthetic process]; GO:0006468 [Name: protein phosphorylation]	receptor-type guanylate cyclase Gyc76C-like
N5.HOG0014159	129217691	Duplication	More likely in orbweavers	78	0.085305	0.0119405	1.9663	GO:0005109 [Name: frizzled binding]; GO:0005576 [Name: extracellular region]; GO:0007275 [Name: multicellular organism development]; GO:0005615 [Name: extracellular space]; GO:0005125 [Name: cytokine activity]; GO:0045165 [Name: cell fate commitment]; GO:0060070 [Name: canonical Wnt signaling pathway]; GO:0030182 [Name: neuron differentiation]	protein Wnt-16-like
N5.HOG0019920	129222487	Loss	More likely in non-orbweavers	81	0.0121795	0.477496	-3.6688	GO:0005515 [Name: protein binding]; GO:0007052 [Name: mitotic spindle organization]; GO:0007346 [Name: regulation of mitotic cell cycle]; GO:0072686 [Name: mitotic spindle]	mitogen-activated protein kinase-binding protein 1-like
N5.HOG0022330	129217545	Duplication	More likely in orbweavers	50	0.0894398	0.0119405	2.01363	GO:0046777 [Name: protein autophosphorylation]; GO:0005634 [Name: nucleus]; GO:0004712 [Name: protein serine/threonine/tyrosine kinase activity]; GO:0005524 [Name: ATP binding]; GO:0018107 [Name: peptidyl-threonine phosphorylation]; GO:0045893 [Name: positive regulation of transcription, DNA-templated]; GO:0018105 [Name: peptidyl-serine phosphorylation]; GO:0003713 [Name: transcription coactivato…	dual specificity tyrosine-phosphorylation-regulated kinase 1B-like
N5.HOG0024065	129218972	Loss	More likely in non-orbweavers	66	0.0585288	1.22795	-3.04358	GO:0005737 [Name: cytoplasm]; GO:0006468 [Name: protein phosphorylation]; GO:0005524 [Name: ATP binding]; GO:0000226 [Name: microtubule cytoskeleton organization]; GO:0035556 [Name: intracellular signal transduction]; GO:0004674 [Name: protein serine/threonine kinase activity]; GO:0050321 [Name: tau-protein kinase activity]	uncharacterized LOC129218972
N5.HOG0024065	129218972	Duplication	More likely in orbweavers	66	0.851113	0.135615	1.83672	GO:0005737 [Name: cytoplasm]; GO:0006468 [Name: protein phosphorylation]; GO:0005524 [Name: ATP binding]; GO:0000226 [Name: microtubule cytoskeleton organization]; GO:0035556 [Name: intracellular signal transduction]; GO:0004674 [Name: protein serine/threonine kinase activity]; GO:0050321 [Name: tau-protein kinase activity]	uncharacterized LOC129218972
N5.HOG0025558	129228687	Loss	More likely in orbweavers	68	1.55068	0.0676797	3.13166	GO:0005840 [Name: ribosome]; GO:0043021 [Name: ribonucleoprotein complex binding]; GO:0003735 [Name: structural constituent of ribosome]; GO:0030295 [Name: protein kinase activator activity]; GO:0002181 [Name: cytoplasmic translation]; GO:0022625 [Name: cytosolic large ribosomal subunit]; GO:0006414 [Name: translational elongation]	60S acidic ribosomal protein P1-like
N5.HOG0026939	129223346	Loss	More likely in orbweavers	65	1.70676	0.110687	2.73565	GO:0019001 [Name: guanyl nucleotide binding]; GO:0060158 [Name: phospholipase C-activating dopamine receptor signaling pathway]; GO:0007188 [Name: adenylate cyclase-modulating G-protein coupled receptor signaling pathway]; GO:0031683 [Name: G-protein beta/gamma-subunit complex binding]; GO:0003924 [Name: GTPase activity]; GO:0005834 [Name: heterotrimeric G-protein complex]; GO:0001664 [Name: G-pr…	guanine nucleotide-binding protein G(q) subunit alpha
N5.HOG0027025	129224223	Duplication	More likely in orbweavers	86	1.56027	0.233075	1.90125	GO:0005524 [Name: ATP binding]; GO:0005007 [Name: fibroblast growth factor-activated receptor activity]; GO:0033674 [Name: positive regulation of kinase activity]; GO:0006468 [Name: protein phosphorylation]; GO:0008543 [Name: fibroblast growth factor receptor signaling pathway]; GO:0043235 [Name: receptor complex]; GO:0007275 [Name: multicellular organism development]; GO:0016020 [Name: membrane]…	fibroblast growth factor receptor 4-like
N5.HOG0028124	129216314	Duplication	More likely in orbweavers	55	0.647394	0.0501749	2.55744	GO:0038007 [Name: netrin-activated signaling pathway]; GO:0008045 [Name: motor neuron axon guidance]; GO:0005515 [Name: protein binding]; GO:0005042 [Name: netrin receptor activity]; GO:0016020 [Name: membrane]	netrin receptor UNC5C-like
N5.HOG0030685	129227393	Duplication	More likely in non-orbweavers	94	0.0616126	0.469227	-2.03022	GO:0005737 [Name: cytoplasm]; GO:0004674 [Name: protein serine/threonine kinase activity]; GO:0006468 [Name: protein phosphorylation]; GO:0005524 [Name: ATP binding]; GO:0005634 [Name: nucleus]; GO:0030036 [Name: actin cytoskeleton organization]; GO:0005515 [Name: protein binding]	LIM domain kinase 1
N5.HOG0030687	129233658	Loss	More likely in non-orbweavers	75	0.0121795	0.762922	-4.1374	GO:0004674 [Name: protein serine/threonine kinase activity]; GO:0005515 [Name: protein binding]; GO:0005737 [Name: cytoplasm]; GO:0006468 [Name: protein phosphorylation]; GO:0030036 [Name: actin cytoskeleton organization]; GO:0005524 [Name: ATP binding]; GO:0005634 [Name: nucleus]	LIM domain kinase 1-like
N5.HOG0030687	129233408	Loss	More likely in non-orbweavers	75	0.0121795	0.762922	-4.1374	GO:0005737 [Name: cytoplasm]; GO:0005634 [Name: nucleus]; GO:0005524 [Name: ATP binding]; GO:0004674 [Name: protein serine/threonine kinase activity]; GO:0030036 [Name: actin cytoskeleton organization]; GO:0005515 [Name: protein binding]; GO:0006468 [Name: protein phosphorylation]	LIM domain kinase 1-like
N5.HOG0031120	129231576	Duplication	More likely in orbweavers	98	68.9789	7.35524	2.23839	GO:0005634 [Name: nucleus]; GO:0045736 [Name: negative regulation of cyclin-dependent protein serine/threonine kinase activity]; GO:0097322 [Name: 7SK snRNA binding]; GO:0005737 [Name: cytoplasm]; GO:0004861 [Name: cyclin-dependent protein serine/threonine kinase inhibitor activity]; GO:0000122 [Name: negative regulation of transcription from RNA polymerase II promoter]; GO:0005654 [Name: nucleop…	protein HEXIM1-like
N5.HOG0031120	129229459	Duplication	More likely in orbweavers	98	68.9789	7.35524	2.23839	GO:0005634 [Name: nucleus]; GO:0045736 [Name: negative regulation of cyclin-dependent protein serine/threonine kinase activity]; GO:0004861 [Name: cyclin-dependent protein serine/threonine kinase inhibitor activity]; GO:0005654 [Name: nucleoplasm]; GO:0097322 [Name: 7SK snRNA binding]; GO:0000122 [Name: negative regulation of transcription from RNA polymerase II promoter]; GO:0005737 [Name: cytop…	protein HEXIM1-like
N5.HOG0032433	129233910	Duplication	More likely in orbweavers	92	0.115992	0.0119405	2.27358	GO:0005634 [Name: nucleus]; GO:0090090 [Name: negative regulation of canonical Wnt signaling pathway]; GO:0005737 [Name: cytoplasm]; GO:0030424 [Name: axon]; GO:0004674 [Name: protein serine/threonine kinase activity]; GO:0005524 [Name: ATP binding]; GO:0005829 [Name: cytosol]; GO:0006468 [Name: protein phosphorylation]; GO:0007165 [Name: signal transduction]	glycogen synthase kinase-3 beta-like
N5.HOG0032852	129218644	Loss	More likely in non-orbweavers	75	0.0121795	0.74796	-4.11759	GO:0000407 [Name: pre-autophagosomal structure]; GO:0000045 [Name: autophagosome assembly]; GO:0034497 [Name: protein localization to pre-autophagosomal structure]; GO:0000423 [Name: macromitophagy]; GO:0034727 [Name: piecemeal microautophagy of nucleus]; GO:1990316 [Name: ATG1/ULK1 kinase complex]; GO:0005829 [Name: cytosol]; GO:0019898 [Name: extrinsic component of membrane]	autophagy-related protein 13-like
N5.HOG0035481	129225528	Loss	More likely in non-orbweavers	88	0.0121795	0.241985	-2.98912	GO:0004550 [Name: nucleoside diphosphate kinase activity]; GO:0006241 [Name: CTP biosynthetic process]; GO:0006183 [Name: GTP biosynthetic process]; GO:0006228 [Name: UTP biosynthetic process]	nucleoside diphosphate kinase-like
N5.HOG0035483	129225639	Loss	More likely in non-orbweavers	84	0.0121795	0.352749	-3.366	GO:0006241 [Name: CTP biosynthetic process]; GO:0004550 [Name: nucleoside diphosphate kinase activity]; GO:0006183 [Name: GTP biosynthetic process]; GO:0006228 [Name: UTP biosynthetic process]	nucleoside diphosphate kinase A2-like
N5.HOG0036003	129234391	Loss	More likely in non-orbweavers	77	0.0121795	0.632948	-3.95063	GO:0006164 [Name: purine nucleotide biosynthetic process]; GO:0009156 [Name: ribonucleoside monophosphate biosynthetic process]; GO:0002189 [Name: ribose phosphate diphosphokinase complex]; GO:0005737 [Name: cytoplasm]; GO:0004749 [Name: ribose phosphate diphosphokinase activity]; GO:0006015 [Name: 5-phosphoribose 1-diphosphate biosynthetic process]; GO:0000287 [Name: magnesium ion binding]	ribose-phosphate pyrophosphokinase 2-like
N5.HOG0037747	129218101	Loss	More likely in non-orbweavers	83	0.0121795	0.388799	-3.46331	GO:0019901 [Name: protein kinase binding]; GO:0005634 [Name: nucleus]; GO:0007165 [Name: signal transduction]; GO:0005737 [Name: cytoplasm]; GO:0031588 [Name: nucleotide-activated protein kinase complex]	5'-AMP-activated protein kinase subunit beta-1-like
N5.HOG0040158	129230758	Loss	More likely in non-orbweavers	71	0.0348267	0.948098	-3.30407	GO:0006897 [Name: endocytosis]; GO:0004674 [Name: protein serine/threonine kinase activity]; GO:0005886 [Name: plasma membrane]; GO:0090263 [Name: positive regulation of canonical Wnt signaling pathway]; GO:0005524 [Name: ATP binding]; GO:0005634 [Name: nucleus]; GO:0007165 [Name: signal transduction]; GO:0005737 [Name: cytoplasm]; GO:0018105 [Name: peptidyl-serine phosphorylation]	casein kinase I gish
N5.HOG0040158	129230758	Duplication	More likely in orbweavers	71	7.14108	0.2969	3.18022	GO:0006897 [Name: endocytosis]; GO:0004674 [Name: protein serine/threonine kinase activity]; GO:0005886 [Name: plasma membrane]; GO:0090263 [Name: positive regulation of canonical Wnt signaling pathway]; GO:0005524 [Name: ATP binding]; GO:0005634 [Name: nucleus]; GO:0007165 [Name: signal transduction]; GO:0005737 [Name: cytoplasm]; GO:0018105 [Name: peptidyl-serine phosphorylation]	casein kinase I gish
N5.HOG0041634	129227265	Loss	More likely in non-orbweavers	77	0.0121795	0.659076	-3.99108	GO:0016311 [Name: dephosphorylation]; GO:0052629 [Name: phosphatidylinositol-3,5-bisphosphate 3-phosphatase activity]; GO:0010506 [Name: regulation of autophagy]; GO:0019903 [Name: protein phosphatase binding]	myotubularin-related protein 3-like
N5.HOG0041634	129227265	Duplication	More likely in orbweavers	77	2.56084	0.295481	2.15949	GO:0016311 [Name: dephosphorylation]; GO:0052629 [Name: phosphatidylinositol-3,5-bisphosphate 3-phosphatase activity]; GO:0010506 [Name: regulation of autophagy]; GO:0019903 [Name: protein phosphatase binding]	myotubularin-related protein 3-like
N5.HOG0043267	129225586	Loss	More likely in orbweavers	68	1.55122	0.0674514	3.13539	GO:0005515 [Name: protein binding]	inhibitor of Bruton tyrosine kinase-like
N5.HOG0044354	129222205	Duplication	More likely in orbweavers	75	0.202645	0.030511	1.89337	GO:0006357 [Name: regulation of transcription from RNA polymerase II promoter]; GO:0000981 [Name: RNA polymerase II transcription factor activity, sequence-specific DNA binding]; GO:0005634 [Name: nucleus]; GO:0000978 [Name: RNA polymerase II core promoter proximal region sequence-specific DNA binding]	homeobox protein abdominal-B-like
N5.HOG0047152	129228463	Duplication	More likely in orbweavers	98	2.8945	0.327248	2.17985	GO:0005739 [Name: mitochondrion]	RPII140-upstream gene protein
N5.HOG0047152	129228462	Duplication	More likely in orbweavers	98	2.8945	0.327248	2.17985	GO:0036092 [Name: phosphatidylinositol-3-phosphate biosynthetic process]; GO:0016303 [Name: 1-phosphatidylinositol-3-kinase activity]; GO:0005737 [Name: cytoplasm]; GO:0005942 [Name: phosphatidylinositol 3-kinase complex]; GO:0035005 [Name: 1-phosphatidylinositol-4-phosphate 3-kinase activity]; GO:0005886 [Name: plasma membrane]; GO:0016477 [Name: cell migration]; GO:0043491 [Name: protein kinase…	phosphatidylinositol 4,5-bisphosphate 3-kinase catalytic subunit
N5.HOG0048186	129218892	Duplication	More likely in non-orbweavers	86	0.0144972	0.210928	-2.67756	GO:0001678 [Name: cellular glucose homeostasis]; GO:0005739 [Name: mitochondrion]; GO:0006096 [Name: glycolytic process]; GO:0051156 [Name: glucose 6-phosphate metabolic process]; GO:0019158 [Name: mannokinase activity]; GO:0005829 [Name: cytosol]; GO:0008865 [Name: fructokinase activity]; GO:0004340 [Name: glucokinase activity]; GO:0005524 [Name: ATP binding]; GO:0005536 [Name: glucose binding]	hexokinase-1-like
N5.HOG0051572	129228238	Loss	More likely in non-orbweavers	69	0.0582164	0.985558	-2.82904	GO:0001726 [Name: ruffle]; GO:0004439 [Name: phosphatidylinositol-4,5-bisphosphate 5-phosphatase activity]; GO:0005737 [Name: cytoplasm]; GO:0046856 [Name: phosphatidylinositol dephosphorylation]; GO:0005886 [Name: plasma membrane]	inositol polyphosphate 5-phosphatase K-like
N5.HOG0051572	129228238	Duplication	More likely in orbweavers	69	0.836739	0.115712	1.97841	GO:0001726 [Name: ruffle]; GO:0004439 [Name: phosphatidylinositol-4,5-bisphosphate 5-phosphatase activity]; GO:0005737 [Name: cytoplasm]; GO:0046856 [Name: phosphatidylinositol dephosphorylation]; GO:0005886 [Name: plasma membrane]	inositol polyphosphate 5-phosphatase K-like
N5.HOG0052976	129219959	Loss	More likely in non-orbweavers	77	0.0121795	0.658911	-3.99083	GO:0006914 [Name: autophagy]; GO:0034271 [Name: phosphatidylinositol 3-kinase complex, class III, type I]; GO:0045324 [Name: late endosome to vacuole transport]; GO:0000045 [Name: autophagosome assembly]; GO:0000407 [Name: pre-autophagosomal structure]; GO:0006995 [Name: cellular response to nitrogen starvation]; GO:0034272 [Name: phosphatidylinositol 3-kinase complex, class III, type II]	beclin-1-like
N5.HOG0053555	129228121	Loss	More likely in non-orbweavers	86	0.0121795	0.2913	-3.1746	GO:0004749 [Name: ribose phosphate diphosphokinase activity]; GO:0006015 [Name: 5-phosphoribose 1-diphosphate biosynthetic process]; GO:0005737 [Name: cytoplasm]; GO:0006164 [Name: purine nucleotide biosynthetic process]; GO:0000287 [Name: magnesium ion binding]; GO:0002189 [Name: ribose phosphate diphosphokinase complex]	phosphoribosyl pyrophosphate synthase-associated protein 2-like
N5.HOG0054285	129234147	Loss	More likely in orbweavers	91	0.202045	0.00989491	3.01647	GO:0005080 [Name: protein kinase C binding]; GO:0016324 [Name: apical plasma membrane]; GO:0060341 [Name: regulation of cellular localization]; GO:0007098 [Name: centrosome cycle]; GO:0007163 [Name: establishment or maintenance of cell polarity]; GO:0005634 [Name: nucleus]; GO:0005938 [Name: cell cortex]	uncharacterized LOC129234147
N5.HOG0054901	129227017	Duplication	More likely in non-orbweavers	96	0.063339	0.589196	-2.23026	GO:0007165 [Name: signal transduction]; GO:0005737 [Name: cytoplasm]; GO:0005634 [Name: nucleus]; GO:0018105 [Name: peptidyl-serine phosphorylation]; GO:0006897 [Name: endocytosis]; GO:0004674 [Name: protein serine/threonine kinase activity]; GO:0005524 [Name: ATP binding]	casein kinase I-like
N5.HOG0055098	129222196	Duplication	More likely in non-orbweavers	51	0.0144972	0.0918144	-1.84581	GO:0000822 [Name: inositol hexakisphosphate binding]; GO:0016036 [Name: cellular response to phosphate starvation]; GO:0006817 [Name: phosphate ion transport]; GO:0005737 [Name: cytoplasm]; GO:0005794 [Name: Golgi apparatus]; GO:0005886 [Name: plasma membrane]	xenotropic and polytropic retrovirus receptor 1-like
N5.HOG0055160	129216986	Loss	More likely in non-orbweavers	86	0.0121795	0.291813	-3.17636	GO:0005524 [Name: ATP binding]; GO:0004674 [Name: protein serine/threonine kinase activity]; GO:0006468 [Name: protein phosphorylation]	cAMP-dependent protein kinase catalytic subunit 3-like
N5.HOG0055387	129230288	Loss	More likely in orbweavers	82	0.532019	0.0290449	2.90784	GO:0030864 [Name: cortical actin cytoskeleton]; GO:0030027 [Name: lamellipodium]; GO:0048812 [Name: neuron projection morphogenesis]; GO:0098974 [Name: postsynaptic actin cytoskeleton organization]; GO:0030427 [Name: site of polarized growth]; GO:0030833 [Name: regulation of actin filament polymerization]; GO:0045211 [Name: postsynaptic membrane]; GO:0005884 [Name: actin filament]; GO:0051015 [Na…	Actin binding protein 1
N5.HOG0055615	129224434	Duplication	More likely in non-orbweavers	98	0.0610311	0.927744	-2.72137	GO:0005615 [Name: extracellular space]; GO:0005783 [Name: endoplasmic reticulum]; GO:0071542 [Name: dopaminergic neuron differentiation]; GO:0031175 [Name: neuron projection development]	mesencephalic astrocyte-derived neurotrophic factor homolog
N5.HOG0055615	129231328	Duplication	More likely in non-orbweavers	98	0.0610311	0.927744	-2.72137	GO:0005783 [Name: endoplasmic reticulum]; GO:0005615 [Name: extracellular space]; GO:0031175 [Name: neuron projection development]; GO:0071542 [Name: dopaminergic neuron differentiation]	mesencephalic astrocyte-derived neurotrophic factor homolog
N5.HOG0055707	129232162	Loss	More likely in non-orbweavers	68	0.0593382	1.0568	-2.87975	GO:0005524 [Name: ATP binding]; GO:0006468 [Name: protein phosphorylation]; GO:0005829 [Name: cytosol]; GO:0004693 [Name: cyclin-dependent protein serine/threonine kinase activity]; GO:0005737 [Name: cytoplasm]; GO:0020037 [Name: heme binding]; GO:0005634 [Name: nucleus]; GO:0030332 [Name: cyclin binding]	cyclin-dependent kinase 14-like
N5.HOG0057059	129229498	Loss	More likely in non-orbweavers	86	0.0121795	0.290432	-3.17161	GO:0005634 [Name: nucleus]; GO:0006351 [Name: transcription, DNA-templated]; GO:0016538 [Name: cyclin-dependent protein serine/threonine kinase regulator activity]; GO:0006357 [Name: regulation of transcription from RNA polymerase II promoter]; GO:0070985 [Name: TFIIK complex]; GO:0000079 [Name: regulation of cyclin-dependent protein serine/threonine kinase activity]	cyclin-H-like
N5.HOG0057891	129222000	Duplication	More likely in non-orbweavers	59	0.0144972	0.091661	-1.84414	GO:0005524 [Name: ATP binding]; GO:0005737 [Name: cytoplasm]; GO:0005829 [Name: cytosol]; GO:0016301 [Name: kinase activity]	uridine-cytidine kinase 2-B-like
N5.HOG0058262	129215997	Loss	More likely in non-orbweavers	81	0.0121795	0.462601	-3.63711	GO:0006470 [Name: protein dephosphorylation]; GO:0043169 [Name: cation binding]; GO:0004722 [Name: protein serine/threonine phosphatase activity]	TGF-beta-activated kinase 1 and MAP3K7-binding protein 1-like
N5.HOG0059968	129224556	Loss	More likely in non-orbweavers	75	0.0121795	0.761388	-4.13539	GO:0005886 [Name: plasma membrane]; GO:0046854 [Name: phosphatidylinositol phosphorylation]; GO:0072659 [Name: protein localization to plasma membrane]	PI4KA lipid kinase complex subunit hyccin
N5.HOG0060288	129222137	Loss	More likely in non-orbweavers	68	0.0589518	1.05788	-2.8873	GO:0005634 [Name: nucleus]; GO:0004674 [Name: protein serine/threonine kinase activity]; GO:0044773 [Name: mitotic DNA damage checkpoint]; GO:0006468 [Name: protein phosphorylation]; GO:0005524 [Name: ATP binding]	cell division cycle 7-related protein kinase-like
N5.HOG0061119	129225556	Duplication	More likely in non-orbweavers	51	0.0366664	0.329278	-2.19504	GO:0006811 [Name: ion transport]; GO:0043005 [Name: neuron projection]; GO:0035235 [Name: ionotropic glutamate receptor signaling pathway]; GO:0042391 [Name: regulation of membrane potential]; GO:0005886 [Name: plasma membrane]; GO:0017146 [Name: NMDA selective glutamate receptor complex]; GO:0045202 [Name: synapse]; GO:0004972 [Name: NMDA glutamate receptor activity]; GO:0007268 [Name: chemical …	glutamate [NMDA] receptor subunit 1-like
N5.HOG0061199	129227869	Duplication	More likely in non-orbweavers	97	0.0628876	0.553997	-2.17581	GO:0046579 [Name: positive regulation of Ras protein signal transduction]; GO:0004674 [Name: protein serine/threonine kinase activity]; GO:0006468 [Name: protein phosphorylation]	serine/threonine-protein kinase 19-like
N5.HOG0061352	129225965	Loss	More likely in non-orbweavers	77	0.0345457	0.589454	-2.83691	GO:0004441 [Name: inositol-1,4-bisphosphate 1-phosphatase activity]	inositol polyphosphate 1-phosphatase
N5.HOG0062537	129220268	Loss	More likely in non-orbweavers	79	0.0121795	0.543286	-3.79788	GO:0005080 [Name: protein kinase C binding]; GO:0016235 [Name: aggresome]; GO:0007032 [Name: endosome organization]; GO:0000423 [Name: macromitophagy]; GO:0035973 [Name: aggrephagy]; GO:0070530 [Name: K63-linked polyubiquitin binding]; GO:0008270 [Name: zinc ion binding]; GO:0044753 [Name: amphisome]	sequestosome-1-like
N5.HOG0062578	129216091	Duplication	More likely in non-orbweavers	98	0.0376094	0.466005	-2.51694	GO:0019543 [Name: propionate catabolic process]; GO:0005829 [Name: cytosol]; GO:0004613 [Name: phosphoenolpyruvate carboxykinase (GTP) activity]; GO:0005525 [Name: GTP binding]; GO:0046327 [Name: glycerol biosynthetic process from pyruvate]; GO:0006094 [Name: gluconeogenesis]; GO:0030145 [Name: manganese ion binding]; GO:0032869 [Name: cellular response to insulin stimulus]; GO:0042594 [Name: res…	phosphoenolpyruvate carboxykinase, cytosolic [GTP]-like
N5.HOG0063077	129219268	Duplication	More likely in non-orbweavers	96	0.0383125	0.26177	-1.92169	GO:0043025 [Name: neuronal cell body]; GO:0045727 [Name: positive regulation of translation]; GO:0043197 [Name: dendritic spine]; GO:0048814 [Name: regulation of dendrite morphogenesis]; GO:0016020 [Name: membrane]; GO:0071598 [Name: neuronal ribonucleoprotein granule]; GO:0003730 [Name: mRNA 3'-UTR binding]; GO:0030424 [Name: axon]; GO:0042803 [Name: protein homodimerization activity]; GO:004348…	fragile X messenger ribonucleoprotein 1 homolog
N5.HOG0063310	129217196	Loss	More likely in orbweavers	83	0.482466	0.0283593	2.83395	GO:0005524 [Name: ATP binding]; GO:0030688 [Name: preribosome, small subunit precursor]; GO:0005829 [Name: cytosol]; GO:0030490 [Name: maturation of SSU-rRNA]; GO:0004674 [Name: protein serine/threonine kinase activity]; GO:0006468 [Name: protein phosphorylation]	serine/threonine-protein kinase RIO3-like
N5.HOG0063902	129231421	Duplication	More likely in non-orbweavers	94	0.0144972	0.0918432	-1.84613	GO:0007213 [Name: G-protein coupled acetylcholine receptor signaling pathway]; GO:0030154 [Name: cell differentiation]; GO:0007275 [Name: multicellular organism development]; GO:0043236 [Name: laminin binding]; GO:0043113 [Name: receptor clustering]	agrin-like
N5.HOG0064389	129233173	Loss	More likely in non-orbweavers	86	0.0121795	0.292192	-3.17765	GO:0008254 [Name: 3'-nucleotidase activity]; GO:0046854 [Name: phosphatidylinositol phosphorylation]; GO:0012505 [Name: endomembrane system]	inositol monophosphatase 3-like
N5.HOG0065326	129234570	Loss	More likely in non-orbweavers	77	0.0121795	0.660051	-3.99256	GO:0045199 [Name: maintenance of epithelial cell apical/basal polarity]; GO:0007269 [Name: neurotransmitter secretion]; GO:0005515 [Name: protein binding]; GO:0016323 [Name: basolateral plasma membrane]; GO:1903361 [Name: protein localization to basolateral plasma membrane]; GO:0005911 [Name: cell-cell junction]; GO:0045202 [Name: synapse]	L27 and PDZ_signaling domain-containing protein veli
N5.HOG0065529	129221907	Loss	More likely in orbweavers	84	0.482466	0.00989491	3.88689	GO:0005515 [Name: protein binding]; GO:0005524 [Name: ATP binding]; GO:0004674 [Name: protein serine/threonine kinase activity]; GO:0007163 [Name: establishment or maintenance of cell polarity]; GO:0006468 [Name: protein phosphorylation]	protein kinase C iota type
N5.HOG0066117	129231386	Duplication	More likely in orbweavers	97	0.349019	0.0308442	2.42618	GO:0005884 [Name: actin filament]; GO:0003785 [Name: actin monomer binding]; GO:0051015 [Name: actin filament binding]; GO:0030016 [Name: myofibril]; GO:0005737 [Name: cytoplasm]; GO:0010591 [Name: regulation of lamellipodium assembly]; GO:0042989 [Name: sequestering of actin monomers]; GO:0010976 [Name: positive regulation of neuron projection development]; GO:0030042 [Name: actin filament depol…	twinfilin actin binding protein
N5.HOG0066668	129225896	Duplication	More likely in orbweavers	95	0.429871	0.0509472	2.1327	GO:0007346 [Name: regulation of mitotic cell cycle]; GO:0004861 [Name: cyclin-dependent protein serine/threonine kinase inhibitor activity]; GO:0005634 [Name: nucleus]; GO:0072331 [Name: signal transduction by p53 class mediator]	uncharacterized LOC129225896
N5.HOG0066939	129228009	Loss	More likely in non-orbweavers	69	0.0583175	0.99023	-2.83204	GO:0015250 [Name: water channel activity]; GO:0055085 [Name: transmembrane transport]; GO:0005886 [Name: plasma membrane]	neurogenic protein big brain-like
N5.HOG0067099	129225034	Duplication	More likely in non-orbweavers	56	0.0144972	0.267843	-2.91645	GO:0005737 [Name: cytoplasm]; GO:0019901 [Name: protein kinase binding]; GO:0045737 [Name: positive regulation of cyclin-dependent protein serine/threonine kinase activity]; GO:0061575 [Name: cyclin-dependent protein serine/threonine kinase activator activity]; GO:0032147 [Name: activation of protein kinase activity]; GO:0016533 [Name: cyclin-dependent protein kinase 5 holoenzyme complex]	Cdk5 activator-like protein
N5.HOG0067811	129222192	Duplication	More likely in non-orbweavers	98	0.0144972	0.0907607	-1.83427	GO:0005634 [Name: nucleus]; GO:0004707 [Name: MAP kinase activity]; GO:0006468 [Name: protein phosphorylation]; GO:0005737 [Name: cytoplasm]; GO:0005524 [Name: ATP binding]; GO:0035556 [Name: intracellular signal transduction]	Mitogen-activated protein kinase rl
N5.HOG0068005	129216064	Duplication	More likely in orbweavers	88	0.0870518	0.0119405	1.98657	GO:0005516 [Name: calmodulin binding]; GO:0005524 [Name: ATP binding]; GO:0006468 [Name: protein phosphorylation]; GO:0004683 [Name: calmodulin-dependent protein kinase activity]	Calcium/calmodulin-dependent protein kinase I
N5.HOG0069291	129231096	Duplication	More likely in orbweavers	81	0.232431	0.0317168	1.99175	GO:0046580 [Name: negative regulation of Ras protein signal transduction]; GO:0016020 [Name: membrane]; GO:0040037 [Name: negative regulation of fibroblast growth factor receptor signaling pathway]; GO:0005829 [Name: cytosol]; GO:0007275 [Name: multicellular organism development]; GO:0043407 [Name: negative regulation of MAP kinase activity]; GO:0048513 [Name: animal organ development]	sprouty signaling antagonist
